# Evaluation of antibiotic and peptide vaccine strategies for mirror bacterial infections

**DOI:** 10.1101/2025.10.10.681688

**Authors:** Alexander Kleinman, Joe Torres, Brian Wang

## Abstract

Recent advances in synthetic biology have raised concerns that the creation of bacteria composed completely of mirror-image biomolecules may be possible in the coming decades. Such “mirror bacteria” could pose an unprecedented biosecurity risk, as they are predicted to be highly virulent pathogens resulting from severe immune evasion. Pharmaceutical interventions, including antibiotics and vaccines, could likely provide some limited protection in the event of a mirror bacterial outbreak. Understanding the feasibility of specific pharmaceutical antimirror strategies may help inform the appropriate measures to confront the risks of mirror bacteria. Here, we experimentally evaluated the prospects of previously proposed antimirror antibiotic and vaccine strategies. First, we assessed the expected efficacy of existing antibiotics chloramphenicol, linezolid, tedizolid, and aztreonam against mirror bacteria by characterizing the antibacterial activities of their enantiomers against natural-chirality bacteria. We found that *ent*-chloramphenicol, *ent*-linezolid, *ent*-tedizolid, and *ent*-aztreonam exhibited minimal antibiotic activity, suggesting that their parent antibiotics would be ineffective against mirror bacterial infections. Second, to explore whether the enantiomers of existing antibiotics could be suitable as antimirror antibiotics, we evaluated the acute toxicities of *ent*-chloramphenicol, *ent*-linezolid, *ent*-tedizolid, and *ent*-aztreonam in mice, finding that these compounds have favorable acute toxicity profiles compatible with their continued development. Finally, we investigated D-peptide-based approaches to antimirror vaccines, finding that three bacterially-derived D-peptides induced robust D-peptide-specific antibody responses in mice when conjugated to a carrier protein and adjuvanted. Our results support previous suggestions that the enantiomers of existing antibiotics and D-peptide conjugate vaccines represent feasible pharmaceutical strategies against mirror bacterial infections.

**IMPORTANCE:** Technologies enabling the creation of mirror bacteria—bacteria constructed of molecules that are mirror images of those found in nature—may be on the horizon. If created, mirror bacteria would likely pose an unprecedented risk to life on earth given their evasion of natural immune responses. Although they would not protect against widespread environmental damage, antibiotics and vaccines could provide some limited protection to human populations in the event of a mirror bacterial outbreak. We experimentally assessed the prospects of three antimirror strategies: repurposing existing antibiotics, developing mirror versions of existing antibiotics, and developing vaccines based on mirror-image peptides. We broadly conclude that many existing antibiotics are unlikely to be effective against mirror bacteria, while the mirror images of existing antibiotics and mirror-image peptides could serve as foundations for antimirror antibiotics and vaccines, respectively. Our findings may help inform discussions on the proper role of medical countermeasures to defend against mirror bacteria.
