## Supplementary material for "Evaluation of antibiotic and peptide vaccine strategies for mirror bacterial infections": Table S2

### Sheet: Clinical signs
Treatment	Dose	Animal #	Observations
			15-30 min post dose	1 hr post dose	4 hr post dose	Day 1	Day 2	Day 3	Day 4	Day 5	Day 6	Day 7	Day 8	Day 9	Day 10	Day 11	Day 12	Day 13	Day 14
chloramphenicol	2000 mg/kg	1	normal	normal	normal	normal	abnormal hind limb clasping - mild	normal clasping	normal	normal	missed observation	normal	normal	normal	normal	normal	normal	normal	normal
		2	normal	normal	normal	normal	normal	normal	normal	normal	missed observation	normal	normal	normal	normal	normal	normal	normal	normal
		3	normal	normal	normal	normal	abnormal hind limb clasping - mild	normal clasping	normal	normal	missed observation	normal	normal	normal	normal	normal	normal	normal	normal
ent-chloramphenicol	300 mg/kg	1	slightly reduced activity	moderately reduced activity, slow gait suggesting possible abdominal discomfort	normal	normal	normal	normal	normal	normal	normal	normal	normal	normal	normal	normal	normal	missed observation	normal
		2	slightly reduced activity	moderately reduced activity, slow gait suggesting possible abdominal discomfort, possible mild tremors	normal	normal	normal	normal	normal	normal	normal	normal	normal	normal	normal	normal	normal	missed observation	normal
		3	slightly reduced activity	slightly reduced activity	normal	normal	normal	normal	normal	normal	normal	normal	normal	normal	normal	normal	normal	missed observation	normal
ent-chloramphenicol	2000 mg/kg	1	moderately reduced activity, mild squinting	moderately-to-severely reduced activity and responsiveness, mild tremors, mild squinting	severe tremors, muscle spasms & low body temp. Loss of activity & motor function. Euthanized
		2	moderately reduced activity, mild tremors	moderately-to-severely reduced activity and responsiveness, mild tremors, mild squinting	loss of recumbency/unable to right itself. Animal moribund with low body temp. gasping for air. Euthanized
		3	moderately reduced activity, mild tremors	moderately-to-severely reduced activity and responsiveness, mild tremors, mild squinting	found dead
linezolid	2000 mg/kg	1	slightly reduced activity	moderately reduced activity, slow gait suggesting possible abdominal discomfort	normal	normal	normal	normal (a little undergroomed)	normal	normal	normal	normal	normal	normal	normal	normal	normal	missed observation	normal
		2	slightly reduced activity	moderately reduced activity, slow gait suggesting possible abdominal discomfort	very slightly reduced activity, slightly undergroomed	normal	normal	normal (a little undergroomed)	normal	normal	normal	normal	normal	normal	normal	normal	normal	missed observation	normal
		3	slightly reduced activity	moderately reduced activity, slow gait suggesting possible abdominal discomfort	normal	normal	normal	normal (a little undergroomed)	normal	normal	normal	normal	normal	normal	normal	normal	normal	missed observation	normal
ent-linezolid	300 mg/kg	1	slightly reduced activity	normal	normal	normal	normal	normal	normal	normal	normal	normal	normal	normal	normal	normal	normal	missed observation	normal
		2	slightly reduced activity	normal	normal	normal	normal	normal	normal	normal	normal	normal	normal	normal	normal	normal	normal	missed observation	normal
		3	slightly reduced activity	normal	normal	normal	normal	normal	normal	normal	normal	normal	normal	normal	normal	normal	normal	missed observation	normal
ent-linezolid	2000 mg/kg	1	Dead. Slight blood on lips. Necropsy revealed no abnormalities in esophagus, trachea, or stomach; test article could be seen in stomach.
		2	Moderately reduced activity, mild-to-moderate tremors with increasing severity, self isolation	Lateral recumbant / unable to right, kicking legs, tremors, writhing, piloerection. Euthanized
		3	Moderately reduced activity, mild-to-moderate tremors with increasing severity, self isolation, possible mild piloerection	Lateral recumbant / unable to right, kicking legs. Euthanized
tedizolid	2000 mg/kg	1	normal	normal	normal	normal	normal	normal	normal	normal	missed observation	normal	Slight tremor shakiness, looks skinny but active	soft stool & signs of diarrhea. Ruffled coat, active	normal, much improved	normal	normal	normal	normal
		2	normal	normal	normal	normal	normal	normal	normal	normal	missed observation	normal	mild ruffled fur but active	mild ruffled fur but active.	normal	normal	normal	normal	normal
		3	normal	normal	normal	normal	normal	normal	normal	normal	missed observation	normal	normal	norma	normal	normal	normal	normal	normal
ent-tedizolid	300 mg/kg	1	normal	normal	normal	normal	normal	normal	normal	normal	missed observation	normal	normal	normal	normal	normal	normal	normal	normal
		2	normal	normal	squeeky/vocal	normal	normal	normal	normal	normal	missed observation	normal	normal	normal	normal	normal	normal	normal	normal
		3	mildly reduced activity, mild squinting	mild squinting	normal	normal	normal	normal	normal	normal	missed observation	normal	normal	normal	normal	normal	normal	normal	normal
ent-tedizolid	2000 mg/kg	1	mildly reduced activity	normal	normal	normal	normal	normal	normal	normal	missed observation	normal	normal	normal	normal	normal	normal	normal	normal
		2	mildly reduced activity	normal	normal	normal	normal	normal	normal	normal	missed observation	normal	normal	normal	normal	normal	normal	normal	normal
		3	mildly reduced activity	normal	normal	normal	normal	normal	normal	normal	missed observation	normal	normal	normal	normal	normal	normal	normal	normal
aztreonam	1200 mg/kg	1	self-isolation, piloerectus, hunched, moderately increased breathing	active, recovered	normal	normal	normal	normal	normal	normal	normal	normal	normal	normal	normal	normal	normal	normal	normal
		2	hunched, scruffy fur, decreased activity but improved	recovered, active & eating	normal	normal	normal	normal	normal	normal	normal	normal	normal	normal	normal	normal	normal	normal	normal
		3	hunched, improvement	active, recovered	normal	normal	normal	normal	normal	normal	normal	normal	normal	normal	normal	normal	normal	normal	normal
ent-aztreonam	400 mg/kg	1	normal but slightly less active compared to vehicle	active, eating, normal	normal	normal	normal	normal	normal	normal	normal	normal	normal	normal	normal	normal	normal	normal	normal
		2	normal but slightly less active compared to vehicle	slight piloerectus, active	normal	normal	normal	normal	normal	normal	normal	normal	normal	normal	normal	normal	normal	normal	normal
		3	normal but slightly less active compared to vehicle	active, eating, normal	normal	normal	normal	normal	normal	normal	normal	normal	normal	normal	normal	normal	normal	normal	normal
ent-aztreonam	1200 mg/kg	1	self-isolation at times but otherwise okay	active, eating, normal	normal	normal	normal	normal	normal	normal	normal	normal	normal	normal	normal	normal	normal	normal	normal
		2	okay/normal	active, eating, normal	normal	normal	normal	normal	normal	normal	normal	normal	normal	normal	normal	normal	normal	normal	normal
		3	okay/normal	active, eating, normal	normal	normal	normal	normal	normal	normal	normal	normal	normal	normal	normal	normal	normal	normal	normal
Vehicle control (oral)	200 uL	1	very slightly reduced activity	normal	normal	normal	normal	normal	normal	normal	normal	normal	normal	normal	normal	normal	normal	missed observation	normal
		2	very slightly reduced activity	normal	normal	normal	normal	normal	normal	normal	normal	normal	normal	normal	normal	normal	normal	missed observation	normal
		3	very slightly reduced activity	normal	normal	normal	normal	normal	normal	normal	normal	normal	normal	normal	normal	normal	normal	missed observation	normal
		4	normal	normal	normal	normal	normal	normal	normal	normal	missed observation	normal	normal	normal	normal	normal	normal	normal	normal
		5	normal	normal	normal	normal	normal	normal	normal	normal	missed observation	normal	normal	normal	normal	normal	normal	normal	normal
		6	normal	normal	normal	normal	normal	normal	normal	normal	missed observation	normal	normal	normal	normal	normal	slightly soft stool	slightly soft stool	normal
Vehicle control (i.v.)	200 uL	1	okay/normal	normal	normal	normal	normal	normal	normal	normal	normal	normal	normal	normal	normal	normal	normal	normal	normal
		2	okay/normal	normal	normal	normal	normal	normal	normal	normal	normal	normal	normal	normal	normal	normal	normal	normal	normal
		3	okay/normal	normal	normal	normal	normal	normal	normal	normal	bitten tail	bitten tail	bitten tail	bitten tail	bitten tail	bitten tail	bitten tail	bitten tail	bitten tail

### Sheet: Gross pathology
Treatment	Dose	Animal #	Observations
			Lungs	Heart	Thymus	Liver	Spleen	Left kidney	Right kidney	Brain	Ovaries	Uterus	Other
chloramphenicol	2000 mg/kg	1	normal	normal	normal	normal	normal	normal	normal	normal	normal	normal
		2	normal	normal	normal	normal	normal	normal	normal	normal	normal	normal
		3	normal	normal	normal	normal	normal	normal	normal	normal	normal	very thin
ent-chloramphenicol	300 mg/kg	1	normal	normal	normal	normal	normal	normal	normal	normal	normal	normal
		2	normal	normal	normal	normal	normal	normal	normal	normal	normal	normal
		3	normal	normal	normal	normal	normal	normal	normal	normal	normal	normal
linezolid	2000 mg/kg	1	normal	normal	normal	slightly pale	normal	normal	normal	normal	normal	normal
		2	normal	normal	normal	normal	normal	normal	normal	normal	normal	very thin
		3	normal	normal	normal	normal	normal	normal	normal	normal	normal	thick & fluid-filled	enlarged cecum; several large gas bubbles visible in large instestine
ent-linezolid	300 mg/kg	1	normal	normal	normal	normal	normal	normal	normal	normal	normal	normal
		2	normal	normal	normal	normal	normal	normal	normal	normal	normal	normal
		3	normal	normal	normal	normal	normal	normal	normal	normal	normal	normal
tedizolid	2000 mg/kg	1	normal	normal	normal	normal	normal	normal	normal	normal	normal	very thin	enlarged cecum; several large gas bubbles visible in large instestine
		2	normal	normal	normal	normal	normal	normal	normal	normal	normal	very thin
		3	normal	normal	normal	normal	normal	normal	normal	normal	normal	very thin
ent-tedizolid	300 mg/kg	1	normal	normal	normal	normal	normal	normal	normal	normal	normal	very thin
		2	normal	normal	normal	normal	normal	normal	normal	normal	normal	very thin
		3	normal	white spots	normal	normal	normal	normal	normal	normal	normal	normal
ent-tedizolid	2000 mg/kg	1	normal	normal	normal	normal	normal	normal	normal	normal	normal	normal
		2	normal	white spots	normal	normal	normal	normal	normal	normal	normal	normal	intestines notably empty (no food or feces)
		3	normal	normal	normal	normal	normal	normal	normal	normal	normal	normal
aztreonam	1200 mg/kg	1	normal	normal	normal	normal	normal	normal	normal	normal	normal	normal
		2	normal	normal	normal	normal	normal	slightly pale	slightly pale	normal	normal	normal
		3	normal	normal	normal	normal	normal	normal	normal	normal	normal	normal
ent-aztreonam	400 mg/kg	1	normal	normal	normal	normal	normal	normal	normal	normal	normal	normal
		2	normal	normal	normal	normal	normal	normal	normal	normal	normal	normal
		3	normal	normal	normal	normal	normal	normal	normal	normal	normal	normal
ent-aztreonam	1200 mg/kg	1	normal	normal	normal	normal	normal	normal	normal	normal	normal	normal
		2	normal	normal	normal	normal	normal	normal	normal	normal	normal	normal
		3	blood in lungs (normal)	normal	normal	normal	normal	normal	normal	normal	normal	normal
Vehicle control (oral)	200 uL	1	normal	normal	normal	normal	normal	normal	normal	normal	normal	thick & fluid-filled
		2	normal	normal	normal	normal	normal	normal	normal	normal	normal	thick & fluid-filled
		3	normal	normal	normal	normal	normal	normal	normal	normal	normal	normal
		4	normal	normal	normal	normal	normal	normal	normal	normal	normal	normal
		5	normal	normal	normal	normal	normal	normal	normal	normal	normal	slightly thick
		6	normal	normal	normal	normal	normal	normal	normal	normal	normal	normal
Vehicle control (i.v.)	200 uL	1	normal	normal	normal	normal	normal	normal	normal	normal	normal	normal
		2	normal	normal	normal	normal	normal	normal	normal	normal	normal	normal
		3	normal	normal	normal	normal	normal	normal	normal	normal	normal	normal
